# The evolutionary dynamics of genetic mutational load throughout tomato domestication history

**DOI:** 10.1101/2021.11.08.467620

**Authors:** Hamid Razifard, Sofia Visa, Denise Tieman, Esther van der Knaap, Ana L. Caicedo

## Abstract

Understanding the evolution of deleterious mutations through domestication has fascinated evolutionary biologists and breeders alike. Some domesticated organisms have been reported to accumulate deleterious mutations, i.e. radical amino acid changes, through their domestication history (“cost of domestication”). However, more recent evidence paints a more complex picture of this phenomenon in different domesticated organisms. In this study, we used genomic sequences of 253 tomato accessions to investigate the evolution of deleterious mutations and genomic structural variants (SVs) through tomato domestication history. Specifically, we used phylogeny-based methods to identify deleterious mutations in the cultivated tomato as well as its closely related semi-wild and wild populations. We also explored a potential correlation between deleterious mutations and SVs. To create a functional link between deleterious alleles and phenotypes of interest for tomato breeding, we also conducted Genome-wide Association Studies (GWAS) on several fruit volatiles.

Our results implicate a downward trend, throughout tomato domestication history, in diversity of most alleles, regardless of their functional impact. This suggests that demographic factors, such as bottleneck events and inbreeding, have reduced overall genetic diversity, leading to lower deleterious load and SVs as well as loss of some beneficial alleles during tomato domestication. We also detected an increase in proportions of nonsynonymous and deleterious alleles (relative to synonymous and neutral nonsynonymous alleles, respectively) during the initial stage of tomato domestication in Ecuador, although the final stage of tomato domestication in Mexico did not seem to involve such an increase. However, deleterious alleles in cultivated tomato seem to be more frequent than expected by neutral theory of molecular evolution. Additionally, for all tomato populations, we found a higher proportion of deleterious mutations in genomic regions impacted by SVs.

Our analyses also revealed frequent deleterious alleles in several well-studied tomato genes, probably involved in response to biotic and abiotic stress as well as fruit development and flavor regulation. Also, through genome-wide association studies (GWAS), we discovered deleterious alleles associated with two volatiles: isobutyl acetate, which is important for tomato fruit flavor, and methyl salicylate, involved in disease resistance and regulating flowering time. To provide a practical guide for breeding experiments, we created TomDel, a public searchable database of 21,162 deleterious alleles identified in this study (https://github.com/hrazif/TomDel-0.1)
