## supplementary table 2 for "The evolutionary dynamics of genetic mutational load throughout tomato domestication history"

### Sheet: SLL_modern_weight01_fisher
GO ID	term	genes with del. allele(s)	# genes in the genome	number_of_genes_in_the_sweeps	expected	weight01 score
GO:0008152	metabolic process	Solyc01g005650,Solyc01g005750,Solyc01g007000,Solyc01g008290,Solyc01g008340,Solyc01g008490,Solyc01g008720,Solyc01g010030,Solyc01g010050,Solyc01g013860,Solyc01g014450,Solyc01g014550,Solyc01g017210,Solyc01g017220,Solyc01g017420,Solyc01g066870,Solyc01g067520,Solyc01g068630,Solyc01g079570,Solyc01g080000,Solyc01g087840,Solyc01g091920,Solyc01g095460,Solyc01g097290,Solyc01g097530,Solyc01g097930,Solyc01g0…	9102	409	384.33	0.0011
GO:0055114	oxidation-reduction process	Solyc01g005750,Solyc01g008290,Solyc01g017210,Solyc01g017420,Solyc01g097530,Solyc01g099180,Solyc01g099620,Solyc01g109790,Solyc02g032830,Solyc02g062180,Solyc02g070080,Solyc02g070090,Solyc02g077300,Solyc03g026210,Solyc03g044670,Solyc03g045140,Solyc03g063150,Solyc03g080190,Solyc03g111880,Solyc03g113770,Solyc03g116260,Solyc03g116270,Solyc03g122130,Solyc03g122170,Solyc04g006970,Solyc04g011680,Solyc04g0…	1718	96	72.54	0.0021
GO:0006631	fatty acid metabolic process	Solyc04g039820,Solyc05g014560,Solyc06g053900,Solyc06g054670,Solyc06g059700,Solyc06g059710,Solyc06g059720,Solyc09g065800,Solyc12g056720	104	9	4.39	0.0038
GO:0006021	inositol biosynthetic process	Solyc04g050820,Solyc04g050860	4	2	0.17	0.0101
GO:0006597	spermine biosynthetic process	Solyc01g010050,Solyc06g054460	5	2	0.21	0.0163
GO:0006402	mRNA catabolic process	Solyc01g109080,Solyc07g049770,Solyc07g049800,Solyc10g006170	43	4	1.82	0.0233
GO:0016567	protein ubiquitination	Solyc01g005650,Solyc01g007000,Solyc03g005970,Solyc03g093450,Solyc05g051610,Solyc06g063080,Solyc07g020870,Solyc08g005150,Solyc08g080080,Solyc11g068940,Solyc12g042790	128	11	5.4	0.0317
GO:0008295	spermidine biosynthetic process	Solyc01g010050,Solyc06g054460	7	2	0.3	0.0324
GO:0015914	phospholipid transport	Solyc04g006940,Solyc05g006640,Solyc12g062510	17	3	0.72	0.0327
GO:0007020	microtubule nucleation	Solyc03g111380,Solyc04g079390	8	2	0.34	0.0421
GO:0032957	inositol trisphosphate metabolic process	Solyc08g005130,Solyc12g088210	8	2	0.34	0.0421
GO:0097576	vacuole fusion	Solyc05g015210	1	1	0.04	0.0422
GO:0002100	tRNA wobble adenosine to inosine editing	Solyc05g010100	1	1	0.04	0.0422
GO:0031122	cytoplasmic microtubule organization	Solyc03g111380	1	1	0.04	0.0422
GO:0019478	D-amino acid catabolic process	Solyc02g077310	1	1	0.04	0.0422
