## supplementary table 3 for "The evolutionary dynamics of genetic mutational load throughout tomato domestication history"

### Sheet: list_of_del_gr25p_SLL_Modern
Supplementary table 3. The genomic locations of sites with considerable deleterious genotype frequencies (> 25%) in modern SLL.
gene ID	chromosome	position
Solyc01g008290	SL2.50ch01	2402657
Solyc01g008490	SL2.50ch01	2579748
Solyc01g010030	SL2.50ch01	4668556
Solyc01g014370	SL2.50ch01	12554204
Solyc01g014920	SL2.50ch01	15980914
Solyc01g016580	SL2.50ch01	20574350
Solyc01g016860	SL2.50ch01	22639995
Solyc01g017210	SL2.50ch01	23891038
Solyc01g017350	SL2.50ch01	23939556
Solyc01g017810	SL2.50ch01	25545343
Solyc01g049740	SL2.50ch01	46278224
Solyc01g056510	SL2.50ch01	54528722
Solyc01g057060	SL2.50ch01	58099067
Solyc01g067520	SL2.50ch01	76265588
Solyc01g081290	SL2.50ch01	80524905
Solyc01g087660	SL2.50ch01	82598718
Solyc01g097530	SL2.50ch01	88349268
Solyc01g098150	SL2.50ch01	88729026
Solyc01g098960	SL2.50ch01	89321803
Solyc01g099180	SL2.50ch01	89488701
Solyc01g107710	SL2.50ch01	95163297
Solyc02g062480	SL2.50ch02	34160114
Solyc02g062480	SL2.50ch02	34161944
Solyc02g062520	SL2.50ch02	34214337
Solyc02g065270	SL2.50ch02	36441908
Solyc02g068490	SL2.50ch02	38426915
Solyc02g070160	SL2.50ch02	39959501
Solyc02g070320	SL2.50ch02	40101073
Solyc02g071250	SL2.50ch02	40728272
Solyc02g078170	SL2.50ch02	42938956
Solyc02g084380	SL2.50ch02	47505874
Solyc03g005110	SL2.50ch03	77287
Solyc03g005260	SL2.50ch03	152597
Solyc03g006730	SL2.50ch03	1284905
Solyc03g006730	SL2.50ch03	1289101
Solyc03g043910	SL2.50ch03	7634741
Solyc03g044670	SL2.50ch03	10340158
Solyc03g071500	SL2.50ch03	16678410
Solyc03g058260	SL2.50ch03	23548951
Solyc03g059430	SL2.50ch03	29692502
Solyc03g063150	SL2.50ch03	33380875
Solyc03g063810	SL2.50ch03	36152276
Solyc03g093850	SL2.50ch03	55527533
Solyc03g098180	SL2.50ch03	60522704
Solyc03g111380	SL2.50ch03	61970262
Solyc03g111510	SL2.50ch03	62117105
Solyc03g111880	SL2.50ch03	62481044
Solyc04g007200	SL2.50ch04	897263
Solyc04g008610	SL2.50ch04	2225234
Solyc04g011650	SL2.50ch04	4116808
Solyc04g011680	SL2.50ch04	4157753
Solyc04g011690	SL2.50ch04	4164656
Solyc04g011890	SL2.50ch04	4284375
Solyc04g014280	SL2.50ch04	4588012
Solyc04g014430	SL2.50ch04	4667488
Solyc04g014820	SL2.50ch04	5058509
Solyc04g024940	SL2.50ch04	27392008
Solyc04g045590	SL2.50ch04	34258677
Solyc04g063310	SL2.50ch04	55431532
Solyc04g064460	SL2.50ch04	55593918
Solyc04g074360	SL2.50ch04	60355308
Solyc04g074450	SL2.50ch04	60438835
Solyc04g076040	SL2.50ch04	61005485
Solyc04g076490	SL2.50ch04	61370166
Solyc04g076520	SL2.50ch04	61405646
Solyc04g076550	SL2.50ch04	61450591
Solyc04g076620	SL2.50ch04	61504904
Solyc04g076640	SL2.50ch04	61539895
Solyc04g076650	SL2.50ch04	61545732
Solyc04g076770	SL2.50ch04	61650999
Solyc04g077380	SL2.50ch04	62299180
Solyc04g078110	SL2.50ch04	62947343
Solyc04g078190	SL2.50ch04	62986276
Solyc04g078230	SL2.50ch04	63021350
Solyc04g082270	SL2.50ch04	65994820
Solyc04g082680	SL2.50ch04	66279224
Solyc05g008660	SL2.50ch05	2954656
Solyc05g010020	SL2.50ch05	4225328
Solyc05g012790	SL2.50ch05	5963878
Solyc05g013970	SL2.50ch05	7472326
Solyc05g015100	SL2.50ch05	9834205
Solyc05g050280	SL2.50ch05	60349390
Solyc05g050430	SL2.50ch05	60607564
Solyc05g050820	SL2.50ch05	60998762
Solyc05g050850	SL2.50ch05	61070237
Solyc05g050920	SL2.50ch05	61134615
Solyc05g051930	SL2.50ch05	62314108
Solyc05g053920	SL2.50ch05	63945608
Solyc06g084250	SL2.50ch06	49451136
Solyc06g084280	SL2.50ch06	49473245
Solyc07g008100	SL2.50ch07	2817679
Solyc07g049670	SL2.50ch07	60030461
Solyc07g054750	SL2.50ch07	62977793
Solyc08g006240	SL2.50ch08	924479
Solyc08g014480	SL2.50ch08	4584003
Solyc08g065570	SL2.50ch08	53703061
Solyc08g068770	SL2.50ch08	57899064
Solyc08g074350	SL2.50ch08	58475436
Solyc08g077540	SL2.50ch08	61524835
Solyc08g081460	SL2.50ch08	64514144
Solyc09g005130	SL2.50ch09	95732
Solyc09g005150	SL2.50ch09	149609
Solyc09g005170	SL2.50ch09	158332
Solyc09g005190	SL2.50ch09	167064
Solyc09g005510	SL2.50ch09	342835
Solyc09g005690	SL2.50ch09	468730
Solyc09g007550	SL2.50ch09	1152051
Solyc09g007570	SL2.50ch09	1164029
Solyc09g008010	SL2.50ch09	1490788
Solyc09g008050	SL2.50ch09	1517734
Solyc09g008080	SL2.50ch09	1554724
Solyc09g008180	SL2.50ch09	1627916
Solyc09g098620	SL2.50ch09	2296652
Solyc09g010210	SL2.50ch09	3600451
Solyc09g011310	SL2.50ch09	4654239
Solyc09g073010	SL2.50ch09	65671273
Solyc09g074240	SL2.50ch09	66014053
Solyc09g076010	SL2.50ch09	67703685
Solyc09g082090	SL2.50ch09	67943506
Solyc09g091940	SL2.50ch09	71141942
Solyc09g092280	SL2.50ch09	71414431
Solyc09g092400	SL2.50ch09	71509772
Solyc10g005360	SL2.50ch10	261371
Solyc10g005450	SL2.50ch10	329667
Solyc10g005450	SL2.50ch10	331530
Solyc10g008030	SL2.50ch10	2199297
Solyc10g008570	SL2.50ch10	2680746
Solyc10g011940	SL2.50ch10	4238997
Solyc10g018470	SL2.50ch10	8157321
Solyc10g019190	SL2.50ch10	12287916
Solyc10g050580	SL2.50ch10	50139337
Solyc10g052420	SL2.50ch10	52406020
Solyc10g052550	SL2.50ch10	52917966
Solyc10g052630	SL2.50ch10	53019434
Solyc10g052690	SL2.50ch10	53241209
Solyc10g052830	SL2.50ch10	53644430
Solyc10g054050	SL2.50ch10	54535538
Solyc10g054580	SL2.50ch10	55662735
Solyc10g054770	SL2.50ch10	55908364
Solyc10g084170	SL2.50ch10	63832534
Solyc11g007770	SL2.50ch11	1988859
Solyc11g010590	SL2.50ch11	3654651
Solyc11g010680	SL2.50ch11	3724622
Solyc11g010690	SL2.50ch11	3733850
Solyc11g010790	SL2.50ch11	3804502
Solyc11g011100	SL2.50ch11	4188041
Solyc11g011270	SL2.50ch11	4321642
Solyc11g011300	SL2.50ch11	4343462
Solyc11g011440	SL2.50ch11	4500069
Solyc11g011480	SL2.50ch11	4530596
Solyc11g011530	SL2.50ch11	4586379
Solyc11g015900	SL2.50ch11	7419099
Solyc11g063750	SL2.50ch11	49861524
Solyc11g065750	SL2.50ch11	51352658
Solyc11g066600	SL2.50ch11	52372704
Solyc11g071580	SL2.50ch11	55011927
Solyc12g006040	SL2.50ch12	634148
Solyc12g006040	SL2.50ch12	634289
Solyc12g008900	SL2.50ch12	2210550
Solyc12g015670	SL2.50ch12	5663677
Solyc12g015750	SL2.50ch12	5733516
Solyc12g017280	SL2.50ch12	6491211
Solyc12g017950	SL2.50ch12	8725115
Solyc12g021170	SL2.50ch12	14509167
Solyc12g021280	SL2.50ch12	15121088
Solyc12g062510	SL2.50ch12	33481759
Solyc12g062690	SL2.50ch12	33930370
Solyc12g044370	SL2.50ch12	38592814
Solyc12g040570	SL2.50ch12	43415448
Solyc12g040550	SL2.50ch12	43614099
Solyc12g040530	SL2.50ch12	43694750
Solyc12g040530	SL2.50ch12	43694779
Solyc12g040490	SL2.50ch12	43866871
Solyc12g039110	SL2.50ch12	45548822
Solyc12g039000	SL2.50ch12	46127791
Solyc12g038840	SL2.50ch12	46639548
Solyc12g038800	SL2.50ch12	46927694
Solyc12g038660	SL2.50ch12	47187285
Solyc12g036630	SL2.50ch12	51549559
Solyc12g036410	SL2.50ch12	52196229
Solyc12g035790	SL2.50ch12	54337588
Solyc12g056820	SL2.50ch12	62900119
Solyc12g089070	SL2.50ch12	64210410
Solyc12g094470	SL2.50ch12	64690699
