## supplementary table 4 for "The evolutionary dynamics of genetic mutational load throughout tomato domestication history"

### Sheet: list_of_del_gr50p_SLL_Modern
Supplementary table 4. The genomic locations of sites with common deleterious genotypes, i.e. deleterious genotype frequency > 50%, in modern SLL.
gene ID	chromosome	position
Solyc01g008290	SL2.50ch01	2402657
Solyc01g081290	SL2.50ch01	80524905
Solyc01g097530	SL2.50ch01	88349268
Solyc01g098150	SL2.50ch01	88729026
Solyc01g098960	SL2.50ch01	89321803
Solyc01g099180	SL2.50ch01	89488701
Solyc01g107710	SL2.50ch01	95163297
Solyc02g070320	SL2.50ch02	40101073
Solyc02g078170	SL2.50ch02	42938956
Solyc03g006730	SL2.50ch03	1284905
Solyc03g006730	SL2.50ch03	1289101
Solyc03g043910	SL2.50ch03	7634741
Solyc03g098180	SL2.50ch03	60522704
Solyc03g111510	SL2.50ch03	62117105
Solyc04g007200	SL2.50ch04	897263
Solyc04g008610	SL2.50ch04	2225234
Solyc04g011650	SL2.50ch04	4116808
Solyc04g011890	SL2.50ch04	4284375
Solyc04g014430	SL2.50ch04	4667488
Solyc04g014820	SL2.50ch04	5058509
Solyc04g063310	SL2.50ch04	55431532
Solyc04g074360	SL2.50ch04	60355308
Solyc04g074450	SL2.50ch04	60438835
Solyc04g076040	SL2.50ch04	61005485
Solyc04g076490	SL2.50ch04	61370166
Solyc04g076520	SL2.50ch04	61405646
Solyc04g076550	SL2.50ch04	61450591
Solyc04g076620	SL2.50ch04	61504904
Solyc04g076640	SL2.50ch04	61539895
Solyc04g076650	SL2.50ch04	61545732
Solyc04g076770	SL2.50ch04	61650999
Solyc04g082270	SL2.50ch04	65994820
Solyc05g008660	SL2.50ch05	2954656
Solyc05g012790	SL2.50ch05	5963878
Solyc05g050820	SL2.50ch05	60998762
Solyc05g050850	SL2.50ch05	61070237
Solyc05g050920	SL2.50ch05	61134615
Solyc05g051930	SL2.50ch05	62314108
Solyc07g008100	SL2.50ch07	2817679
Solyc07g049670	SL2.50ch07	60030461
Solyc08g006240	SL2.50ch08	924479
Solyc08g068770	SL2.50ch08	57899064
Solyc08g074350	SL2.50ch08	58475436
Solyc08g081460	SL2.50ch08	64514144
Solyc09g005130	SL2.50ch09	95732
Solyc09g005170	SL2.50ch09	158332
Solyc09g005190	SL2.50ch09	167064
Solyc09g005510	SL2.50ch09	342835
Solyc09g005690	SL2.50ch09	468730
Solyc09g007550	SL2.50ch09	1152051
Solyc09g007570	SL2.50ch09	1164029
Solyc09g008050	SL2.50ch09	1517734
Solyc09g008080	SL2.50ch09	1554724
Solyc09g008180	SL2.50ch09	1627916
Solyc09g073010	SL2.50ch09	65671273
Solyc09g074240	SL2.50ch09	66014053
Solyc09g076010	SL2.50ch09	67703685
Solyc09g082090	SL2.50ch09	67943506
Solyc09g091940	SL2.50ch09	71141942
Solyc09g092280	SL2.50ch09	71414431
Solyc09g092400	SL2.50ch09	71509772
Solyc10g008030	SL2.50ch10	2199297
Solyc10g008570	SL2.50ch10	2680746
Solyc10g018470	SL2.50ch10	8157321
Solyc10g050580	SL2.50ch10	50139337
Solyc10g052420	SL2.50ch10	52406020
Solyc10g052550	SL2.50ch10	52917966
Solyc10g052630	SL2.50ch10	53019434
Solyc10g052690	SL2.50ch10	53241209
Solyc10g052830	SL2.50ch10	53644430
Solyc10g054050	SL2.50ch10	54535538
Solyc10g054580	SL2.50ch10	55662735
Solyc10g054770	SL2.50ch10	55908364
Solyc10g084170	SL2.50ch10	63832534
Solyc11g007770	SL2.50ch11	1988859
Solyc11g010590	SL2.50ch11	3654651
Solyc11g010680	SL2.50ch11	3724622
Solyc11g010690	SL2.50ch11	3733850
Solyc11g010790	SL2.50ch11	3804502
Solyc11g011100	SL2.50ch11	4188041
Solyc11g011270	SL2.50ch11	4321642
Solyc11g011300	SL2.50ch11	4343462
Solyc11g011440	SL2.50ch11	4500069
Solyc11g011480	SL2.50ch11	4530596
Solyc11g011530	SL2.50ch11	4586379
Solyc11g015900	SL2.50ch11	7419099
Solyc11g063750	SL2.50ch11	49861524
Solyc11g065750	SL2.50ch11	51352658
Solyc12g006040	SL2.50ch12	634148
Solyc12g006040	SL2.50ch12	634289
Solyc12g015670	SL2.50ch12	5663677
Solyc12g015750	SL2.50ch12	5733516
Solyc12g017950	SL2.50ch12	8725115
Solyc12g021280	SL2.50ch12	15121088
Solyc12g062690	SL2.50ch12	33930370
Solyc12g044370	SL2.50ch12	38592814
Solyc12g040570	SL2.50ch12	43415448
Solyc12g040550	SL2.50ch12	43614099
Solyc12g039000	SL2.50ch12	46127791
Solyc12g038800	SL2.50ch12	46927694
Solyc12g038660	SL2.50ch12	47187285
Solyc12g035790	SL2.50ch12	54337588
Solyc12g089070	SL2.50ch12	64210410
