## supplementary table 5 for "The evolutionary dynamics of genetic mutational load throughout tomato domestication history"

### Sheet: Sheet1
Supplementary table 5. Deleterious alleles with significant GWAS hits for tomato fruit volatiles.
trait	chr	rs	ps	gene	alternate allele	reference allele	alternate allele frequency	p-value
Methylsalicylate	SL2.50ch01	85496207	SL25ch01p85496207	Solyc01g092950	A	G	0.07	5.20736e-07
Isobutyl.acetate	SL2.50ch01	95794574	SL25ch01p95794574	Solyc01g108480	G	C	0.116	3.6933e-06
2.Methylbutyl.acetate	SL2.50ch01	95794574	SL25ch01p95794574	Solyc01g108480	G	C	0.116	6.13984e-07
Isobutyl.acetate	SL2.50ch01	95795171	SL25ch01p95795171	Solyc01g108480	A	G	0.115	3.15699e-06
2.Methylbutyl.acetate	SL2.50ch01	95795171	SL25ch01p95795171	Solyc01g108480	A	G	0.115	5.05517e-07
